# Scalable imaging-free spatial genomics through computational reconstruction

**DOI:** 10.1101/2024.08.05.606465

**Authors:** Chenlei Hu, Mehdi Borji, Giovanni J. Marrero, Vipin Kumar, Jackson A. Weir, Sachin V. Kammula, Evan Z. Macosko, Fei Chen

## Abstract

Tissue organization arises from the coordinated molecular programs of cells. Spatial genomics maps cells and their molecular programs within the spatial context of tissues. However, current methods measure spatial information through imaging or direct registration, which often require specialized equipment and are limited in scale. Here, we developed an imaging-free spatial transcriptomics method that uses molecular diffusion patterns to computationally reconstruct spatial data. To do so, we utilize a simple experimental protocol on two dimensional barcode arrays to establish an interaction network between barcodes via molecular diffusion. Sequencing these interactions generates a high dimensional matrix of interactions between different spatial barcodes. Then, we perform dimensionality reduction to regenerate a two-dimensional manifold, which represents the spatial locations of the barcode arrays. Surprisingly, we found that the UMAP algorithm, with minimal modifications can faithfully successfully reconstruct the arrays. We demonstrated that this method is compatible with capture array based spatial transcriptomics/genomics methods, Slide-seq and Slide-tags, with high fidelity. We systematically explore the fidelity of the reconstruction through comparisons with experimentally derived ground truth data, and demonstrate that reconstruction generates high quality spatial genomics data. We also scaled this technique to reconstruct high-resolution spatial information over areas up to 1.2 centimeters. This computational reconstruction method effectively converts spatial genomics measurements to molecular biology, enabling spatial transcriptomics with high accessibility, and scalability.
