## Supplementary Table 1 for "Scalable imaging-free spatial genomics through computational reconstruction"

### Sheet: sig_Epithelial_cells
	Z_score	log_fc	se	paramindex_best	conv	p_val
Bpifa2	21.5498	3.90518	0.181216	5	TRUE	7.44e-102
Dsp	16.7336	-8.27295	0.494391	3	TRUE	1.04e-61
Krt14	15.121	-16.8073	1.11152	3	TRUE	1.65e-50
Fam162a	11.8674	-6.51819	0.549251	14	TRUE	2.45e-31
Pkp1	11.8205	-12.6412	1.06944	14	TRUE	4.28e-31
Asprv1	11.4657	-33.7664	2.945	3	TRUE	2.75e-29
Gap43	11.1369	-10.4849	0.941463	8	TRUE	1.16e-27
Crct1	10.9539	-23.7463	2.16785	14	TRUE	8.91e-27
Krt16	10.822	-41.4368	3.82896	3	TRUE	3.79e-26
Perp	10.7765	-10.2593	0.952012	3	TRUE	6.22e-26
Trp63	9.90723	-4.60155	0.464464	15	TRUE	5.42e-22
Ly6g6c	9.44553	-27.0794	2.86691	14	TRUE	4.95e-20
Sfn	8.64437	-14.2288	1.64602	3	TRUE	7.57e-17
Car12	8.57109	-5.93902	0.692912	15	TRUE	1.44e-16
Klf4	8.5424	-12.6425	1.47997	3	TRUE	1.84e-16
Evpl	8.53319	-11.4567	1.3426	5	TRUE	1.99e-16
Pkp3	8.48028	-11.5739	1.3648	3	TRUE	3.15e-16
Krt17	8.44848	-9.51326	1.12603	3	TRUE	4.13e-16
Lypd3	8.27258	-22.5901	2.73072	3	TRUE	1.84e-15
Tubb3	7.84588	-5.93207	0.756075	8	TRUE	6.02e-14
Clu	7.79262	5.55824	0.713269	6	TRUE	9.19e-14
Amelx	7.74944	-6.69094	0.86341	13	TRUE	1.29e-13
Them5	7.66535	-19.106	2.49251	14	TRUE	2.5e-13
Sema3a	6.991	21.2042	3.03307	14	TRUE	3.82e-11
Cd109	6.81419	-16.4738	2.41758	14	TRUE	1.33e-10
Gsto1	6.78485	-3.86753	0.570024	15	TRUE	1.63e-10
Clstn1	6.78158	3.48098	0.513299	14	TRUE	1.66e-10
Rgs5	6.73933	39.2512	5.8242	3	TRUE	2.23e-10
Serpinb5	6.71076	-10.4382	1.55545	5	TRUE	2.71e-10
Aox4	6.70203	-13.677	2.04072	14	TRUE	2.88e-10
S100a16	6.67806	-6.4871	0.971406	3	TRUE	3.39e-10
Klk7	6.61272	-27.4629	4.15304	3	TRUE	5.28e-10
Zfp804b	6.60498	10.3725	1.57041	15	TRUE	5.57e-10
Tram1	6.55253	-6.74829	1.02987	10	TRUE	7.92e-10
Mucl2	6.46778	6.53927	1.01105	5	TRUE	1.39e-09
Plbd1	6.45698	-14.1747	2.19526	5	TRUE	1.5e-09
Tacstd2	6.41761	-11.3048	1.76152	5	TRUE	1.94e-09
Gm94	6.38642	-35.2865	5.52523	3	TRUE	2.38e-09
Nipal2	6.35412	-7.44633	1.17189	3	TRUE	2.93e-09
Ahnak2	6.2966	-34.2543	5.44012	3	TRUE	4.26e-09
Tshz2	6.29391	3.50099	0.55625	14	TRUE	4.33e-09
Stfa1	6.28415	-66.0854	10.5162	3	TRUE	4.62e-09
Stmn1	6.13015	-1.45982	0.238138	12	TRUE	1.23e-08
Kcnn4	6.11306	-13.7072	2.24229	4	TRUE	1.37e-08
Col2a1	6.10239	6.99195	1.14577	6	TRUE	1.46e-08
Ssr4	6.09767	-4.87847	0.800054	10	TRUE	1.51e-08
Lamb3	6.03658	-8.06018	1.33522	15	TRUE	2.2e-08
Tmem176b	6.00438	4.11169	0.684781	6	TRUE	2.69e-08
Cst6	5.98371	-24.7232	4.13174	3	TRUE	3.05e-08
Sprr1b	5.98173	-41.2983	6.90408	3	TRUE	3.09e-08
Ly6e	5.96869	5.23536	0.877136	6	TRUE	3.35e-08
Aldoc	5.94928	-7.16714	1.20471	8	TRUE	3.77e-08
Dcpp3	5.91453	-17.9914	3.0419	15	TRUE	4.66e-08
Tuft1	5.86224	-6.97794	1.19032	5	TRUE	6.39e-08
Klk8	5.83317	-42.5342	7.29178	3	TRUE	7.61e-08
Tfap2a	5.8276	-10.2667	1.76174	3	TRUE	7.87e-08
Sprr1a	5.79413	-19.472	3.36065	3	TRUE	9.61e-08
Barx2	5.7773	-6.84439	1.1847	15	TRUE	1.06e-07
Apcdd1	5.72426	-13.0987	2.28827	6	TRUE	1.45e-07
Bpifa1	5.721	35.2308	6.15816	11	TRUE	1.48e-07
Lad1	5.71101	-10.212	1.78812	3	TRUE	1.57e-07
Hspb1	5.6834	-13.088	2.30284	3	TRUE	1.85e-07
Atp1b3	5.64462	-3.65096	0.646804	15	TRUE	2.32e-07
Fgfbp1	5.6239	-12.5728	2.2356	3	TRUE	2.61e-07
Spp1	5.58708	4.18905	0.749775	6	TRUE	3.23e-07
Rps3	5.56934	1.41445	0.253971	15	TRUE	3.58e-07
Lce1b	5.52781	151.976	27.493	8	TRUE	4.54e-07
Col11a2	5.50078	7.00388	1.27325	6	TRUE	5.29e-07
Sec11c	5.43348	6.09572	1.12188	15	TRUE	7.74e-07
Qsox1	5.39802	8.23118	1.52485	15	TRUE	9.43e-07
Selenos	5.39781	4.52069	0.837503	6	TRUE	9.44e-07
Naaladl2	5.38544	-4.07983	0.757567	15	TRUE	1.01e-06
Fhl2	5.35061	-9.29018	1.73629	15	TRUE	1.23e-06
Emp1	5.34756	-9.73863	1.82114	3	TRUE	1.25e-06
Rbp1	5.3355	5.11846	0.959323	6	TRUE	1.33e-06
Cox6b1	5.31192	2.2744	0.42817	6	TRUE	1.52e-06
Tenm2	5.30519	8.08796	1.52454	11	TRUE	1.58e-06
Lgals1	5.22599	2.25309	0.431133	13	TRUE	2.43e-06
Glis3	5.21272	5.62769	1.07961	14	TRUE	2.61e-06
Arhgef4	5.12702	14.1444	2.7588	8	TRUE	4.12e-06
Arap2	5.10374	-8.18438	1.6036	3	TRUE	4.66e-06
Apod	5.08572	5.46864	1.07529	6	TRUE	5.13e-06
Col27a1	5.06325	-5.16228	1.01956	14	TRUE	5.77e-06
Abca12	5.01956	-8.22241	1.63808	5	TRUE	7.25e-06
Ttn	5.01001	-3.73633	0.745772	5	TRUE	7.62e-06
Apobec3	4.98714	65.24	13.0816	6	TRUE	8.58e-06
Col17a1	4.98222	-8.57236	1.72059	3	TRUE	8.8e-06
Lce1l	4.96254	-34.7883	7.01019	3	TRUE	9.74e-06
Cox6a1	4.94491	-2.41687	0.488759	8	TRUE	1.07e-05
Cadps2	4.89215	4.35851	0.89092	6	TRUE	1.4e-05
Tmbim4	4.88631	2.81742	0.576594	6	TRUE	1.44e-05
Galnt7	4.84473	-9.21637	1.90235	4	TRUE	1.77e-05
Cers6	4.83494	-7.93026	1.6402	3	TRUE	1.86e-05
Ecm1	4.82423	-23.7148	4.91576	3	TRUE	1.97e-05
Cspg4	4.80594	13.6124	2.83242	11	TRUE	2.16e-05
Cysrt1	4.78721	9.55794	1.99656	13	TRUE	2.37e-05
Tmem176a	4.7765	11.5954	2.4276	6	TRUE	2.5e-05
Cnpy2	4.75034	2.94819	0.620627	6	TRUE	2.84e-05
Rnd2	4.72048	-6.65602	1.41003	8	TRUE	3.29e-05
Sdf2l1	4.70719	-7.80492	1.65809	10	TRUE	3.52e-05
Arl15	4.69645	-4.81884	1.02606	3	TRUE	3.71e-05
Ptch2	4.69345	-17.23	3.67108	6	TRUE	3.76e-05
Fxyd3	4.69224	-2.62618	0.559686	11	TRUE	3.78e-05
Dach1	4.68295	5.13787	1.09714	10	TRUE	3.96e-05
Lce1f	4.68277	-33.8378	7.22601	3	TRUE	3.96e-05
Chl1	4.669	-3.3219	0.71148	5	TRUE	4.24e-05
Tpd52l1	4.65387	-9.75691	2.09651	4	TRUE	4.56e-05
Capg	4.64859	-5.20157	1.11896	14	TRUE	4.68e-05
Cmas	4.60808	-7.58363	1.64572	4	TRUE	5.69e-05
Magi2	4.60082	-4.16696	0.905701	15	TRUE	5.89e-05
Bcat1	4.58252	117.464	25.6331	3	TRUE	6.43e-05
Chrm3	4.58147	-9.58646	2.09244	10	TRUE	6.46e-05
Fnbp1	4.57132	-6.38027	1.39572	3	TRUE	6.79e-05
Tex15	4.55881	20.1145	4.41223	3	TRUE	7.2e-05
Edem2	4.5451	-6.74508	1.48403	10	TRUE	7.69e-05
Ctsk	4.53509	7.02003	1.54794	15	TRUE	8.06e-05
Aloxe3	4.52561	-35.7957	7.90959	3	TRUE	8.43e-05
Crim1	4.51604	5.92975	1.31304	10	TRUE	8.82e-05
Lypd6b	4.50756	-5.35151	1.18723	15	TRUE	9.18e-05
Esrp1	4.46437	-3.95972	0.886961	3	TRUE	0.000112428
Zfhx3	4.44205	4.21366	0.948585	3	TRUE	0.000124746
Npy	4.43274	7.14575	1.61204	14	TRUE	0.000130261
Ckmt1	4.42604	-4.21031	0.951258	15	TRUE	0.000134369
Cdk14	4.41582	5.06945	1.14802	14	TRUE	0.000140881
Kremen1	4.38549	-7.42418	1.6929	3	TRUE	0.000162013
Cdh13	4.3691	-7.24919	1.6592	3	TRUE	0.000174664
Rab25	4.3665	-4.18661	0.958803	14	TRUE	0.000176757
Nrg1	4.35221	-7.19578	1.65337	15	TRUE	0.000188685
Nr4a2	4.34999	-17.7277	4.07533	10	TRUE	0.000190602
Rab24	4.34948	-3.06051	0.70365	5	TRUE	0.000191045
Ntn1	4.33207	9.64574	2.22659	14	TRUE	0.0002068
Elovl7	4.32571	-9.04399	2.09075	3	TRUE	0.000212857
Acta2	4.31378	5.34863	1.23989	13	TRUE	0.000224678
Tcn2	4.31291	-9.1239	2.11548	4	TRUE	0.000225565
Ahdc1	4.30721	-3.96569	0.92071	15	TRUE	0.000231459
Nasp	4.29944	-1.82059	0.423448	12	TRUE	0.000239717
Plxdc2	4.28782	-5.35294	1.24841	3	TRUE	0.000252613
Cntnap2	4.26145	-6.05351	1.42053	13	TRUE	0.000284351
Col1a1	4.24788	-3.23017	0.76042	10	TRUE	0.000302127
Abcc4	4.24626	15.7915	3.71892	14	TRUE	0.000304318
Txndc17	4.23663	-5.68787	1.34255	3	TRUE	0.000317659
Rbbp8	4.23221	-3.37943	0.798502	15	TRUE	0.000323971
Ptprt	4.23107	-9.91398	2.34313	4	TRUE	0.000325609
Mylpf	4.2155	-2.16271	0.513037	5	TRUE	0.000348919
Ggct	4.21389	-21.7111	5.15227	3	TRUE	0.00035141
Selenom	4.20104	-2.52674	0.601457	12	TRUE	0.000371968
Nsg1	4.19388	-6.26768	1.49448	8	TRUE	0.000383905
Pdpn	4.18168	-6.25643	1.49615	13	TRUE	0.000405102
Dgka	4.1803	-3.35144	0.801722	5	TRUE	0.000407581
Col9a2	4.15923	36.2403	8.71323	6	TRUE	0.000447058
Lgr6	4.15201	6.91914	1.66646	11	TRUE	0.000461403
Entpd5	4.1511	6.08695	1.46635	14	TRUE	0.000463235
Sidt1	4.14904	-13.2142	3.18489	4	TRUE	0.000467412
Rab3ip	0	0	0	0	TRUE	0.000480521

### Sheet: sig_Muscle_cells
	Z_score	log_fc	se	paramindex_best	conv	p_val
Tnnc2	36.3423	-3.13692	0.0863159	2	TRUE	4.87299e-288
Mylpf	35.3476	3.42287	0.0968346	8	TRUE	1.52914e-272
Aldoa	26.1052	4.59455	0.176002	8	TRUE	4.45632e-149
Myl1	25.2724	2.9612	0.117171	8	TRUE	8.98733e-140
Ckm	24.8676	3.34191	0.134388	8	TRUE	2.33312e-135
Hba.a1	23.1365	-2.8599	0.12361	12	TRUE	2.78424e-117
Tnnt3	22.6554	-2.7423	0.121044	2	TRUE	1.72692e-112
Hbb.bt	21.8765	-2.7124	0.123987	12	TRUE	6.08612e-105
Bpifa2	18.9287	-4.5155	0.238553	15	TRUE	9.26231e-79
Tpm2	18.2698	-2.26986	0.124241	2	TRUE	2.01586e-73
Csrp3	17.7197	-2.88035	0.16255	11	TRUE	4.13482e-69
Myh3	16.7473	2.50328	0.149474	14	TRUE	8.2941e-62
Col1a1	15.9482	2.20054	0.13798	11	TRUE	4.10257e-56
Gap43	14.5205	-3.62493	0.249642	8	TRUE	1.25745e-46
Stmn1	12.7568	-2.6893	0.210814	8	TRUE	4.00211e-36
Tubb3	12.165	-3.30728	0.271869	8	TRUE	6.68471e-33
Ucp1	12.1375	-3.20419	0.263991	15	TRUE	9.35853e-33
Ptgds	12.0169	-2.38698	0.198635	12	TRUE	4.05496e-32
Car3	12.0002	-1.72407	0.143669	14	TRUE	4.96001e-32
Chchd10	11.9619	-4.30952	0.360269	2	TRUE	7.87236e-32
Mucl2	11.9475	8.15426	0.682507	12	TRUE	9.36529e-32
Pip	11.8127	6.94135	0.587618	12	TRUE	4.69913e-31
Ttn	11.7874	2.06469	0.17516	3	TRUE	6.34551e-31
Alas2	11.1887	-3.68301	0.329172	12	TRUE	6.48424e-28
Myh8	10.7802	0.952375	0.0883451	8	TRUE	5.97967e-26
Ambn	10.7402	12.2257	1.13831	10	TRUE	9.22152e-26
Col2a1	10.4564	7.01901	0.671262	11	TRUE	1.9166e-24
Tnnc1	10.2041	-4.29147	0.420562	8	TRUE	2.66016e-23
Dpt	9.56007	-2.48313	0.25974	14	TRUE	1.6474e-20
Lgals1	8.9635	0.779333	0.0869451	13	TRUE	4.40348e-18
Dlg2	8.85766	5.51158	0.62224	2	TRUE	1.14401e-17
Ube2l6	8.82455	-3.01077	0.341181	12	TRUE	1.5386e-17
Cox6b1	8.69532	-2.75271	0.316573	2	TRUE	4.84181e-17
Cox7a1	8.6743	-6.96528	0.802979	2	TRUE	5.82545e-17
Cfd	8.66729	-7.78085	0.897726	15	TRUE	6.19553e-17
Dclk1	8.62682	4.04145	0.468475	2	TRUE	8.83119e-17
Prxl2b	8.53925	6.1129	0.71586	8	TRUE	1.8914e-16
Cma1	8.41417	3.61454	0.429578	13	TRUE	5.53967e-16
Myl2	8.34699	9.77234	1.17076	13	TRUE	9.80309e-16
Fabp4	8.29989	-2.25204	0.271333	15	TRUE	1.45891e-15
Tnmd	8.25417	8.0507	0.975349	14	TRUE	2.14148e-15
Krt4	8.24504	50.497	6.12453	3	TRUE	2.31138e-15
Atp5mf	8.18721	-2.59024	0.316376	2	TRUE	3.74278e-15
Lor	8.11676	6.48094	0.798463	13	TRUE	6.70308e-15
Amelx	8.10226	-5.03607	0.621564	4	TRUE	7.55264e-15
Fitm1	8.01975	3.26259	0.40682	8	TRUE	1.48346e-14
Col14a1	7.76976	3.11527	0.400948	2	TRUE	1.10091e-13
Uqcrb	7.72002	-3.52988	0.457237	2	TRUE	1.62842e-13
Reg3g	7.52845	-21.4456	2.84861	6	TRUE	7.18846e-13
Aco2	7.51478	-1.28413	0.17088	11	TRUE	7.98124e-13
Col26a1	7.4801	6.42098	0.858409	2	TRUE	1.03976e-12
Igfbp2	7.47736	-3.44402	0.460593	7	TRUE	1.06165e-12
Ankrd2	7.35248	-5.49604	0.747509	11	TRUE	2.72392e-12
Opcml	7.35054	-1.91247	0.26018	12	TRUE	2.76362e-12
Mustn1	7.3338	1.57584	0.214873	13	TRUE	3.13194e-12
Pgm1	7.28271	-3.68149	0.50551	2	TRUE	4.58041e-12
Apoe	7.26046	3.10406	0.427529	2	TRUE	5.40095e-12
Car6	7.16036	-8.361	1.16768	15	TRUE	1.12655e-11
Uqcr10	7.12751	-2.29614	0.322151	2	TRUE	1.43076e-11
Col11a1	7.12065	3.87891	0.544741	11	TRUE	1.50388e-11
Clu	7.09462	-9.58918	1.35161	4	TRUE	1.81593e-11
Tnni1	7.0679	1.71122	0.242112	14	TRUE	2.20212e-11
Gm53533	7.01537	-9.19457	1.31063	2	TRUE	3.21067e-11
Krt10	6.9066	3.60935	0.522594	11	TRUE	6.94968e-11
F13a1	6.86608	3.51206	0.511509	11	TRUE	9.2384e-11
Xirp2	6.78067	-1.81794	0.268106	11	TRUE	1.67468e-10
Apod	6.75743	3.15557	0.466977	11	TRUE	1.96643e-10
Hspb1	6.75429	-1.52214	0.225359	11	TRUE	2.00949e-10
Ndufa11	6.74659	-1.70409	0.252586	11	TRUE	2.11911e-10
Fhl1	6.66464	-1.11091	0.166687	11	TRUE	3.71448e-10
Rps3	6.63348	0.802648	0.121	11	TRUE	4.59019e-10
S100a10	6.60557	1.66119	0.251483	9	TRUE	5.54375e-10
Krt5	6.58874	-2.2987	0.348883	14	TRUE	6.21019e-10
Fbln1	6.5611	5.1511	0.785097	2	TRUE	7.47761e-10
Eln	6.51461	3.32966	0.511107	10	TRUE	1.02033e-09
Isg20	6.48368	-3.32782	0.513261	12	TRUE	1.2532e-09
Atp5mj	6.47697	-2.52814	0.390328	2	TRUE	1.31019e-09
Parm1	6.44164	6.36388	0.987928	2	TRUE	1.6546e-09
Tnnt1	6.41399	-2.0112	0.313565	8	TRUE	1.98468e-09
Ndufb9	6.37711	2.27104	0.356123	8	TRUE	2.52652e-09
Spp1	6.35768	2.9928	0.470738	11	TRUE	2.86754e-09
Rbp1	6.34309	-3.29283	0.519121	8	TRUE	3.15281e-09
Nrg1	6.33587	8.77094	1.38433	2	TRUE	3.30406e-09
Bola3	6.30942	3.65496	0.579286	8	TRUE	3.92125e-09
Cacng1	6.28259	3.02397	0.481325	8	TRUE	4.66175e-09
Tshz2	6.2801	1.77166	0.282107	11	TRUE	4.73703e-09
Atp5f1e	6.1452	-2.91107	0.473714	2	TRUE	1.11807e-08
Krtdap	6.13785	-1.70042	0.277039	14	TRUE	1.17105e-08
Crct1	6.13697	5.28986	0.861965	12	TRUE	1.17751e-08
Dbi	6.09065	-2.25558	0.370334	2	TRUE	1.5743e-08
Uqcrc1	6.02395	-2.27101	0.376996	2	TRUE	2.38288e-08
Ryr3	5.98785	2.31018	0.385811	11	TRUE	2.97681e-08
Acot13	5.98712	4.25746	0.711104	8	TRUE	2.99031e-08
Cox8b	5.98706	2.66436	0.445019	8	TRUE	2.99127e-08
Krt17	5.98489	-3.79815	0.634623	15	TRUE	3.03142e-08
Arpp21	5.97214	-2.18169	0.365312	8	TRUE	3.27832e-08
Fxyd1	5.96847	2.71606	0.455068	8	TRUE	3.35276e-08
Sfrp2	5.95059	-4.12248	0.692786	7	TRUE	3.74057e-08
Bpgm	5.93414	2.26523	0.381729	15	TRUE	4.1355e-08
Zfp385b	5.91756	3.70855	0.626702	11	TRUE	4.57447e-08
Cpa3	5.9101	2.8093	0.475339	13	TRUE	4.78658e-08
Serf1	5.90503	-2.92566	0.495452	8	TRUE	4.93628e-08
Eya4	5.87628	3.74367	0.637082	2	TRUE	5.87411e-08
Chrdl1	5.874	-10.6798	1.81814	11	TRUE	5.9555e-08
Cdk14	5.84217	3.52355	0.603124	2	TRUE	7.21363e-08
Tmem38a	5.80081	2.08887	0.3601	8	TRUE	9.23941e-08
Bmpr1b	5.80038	5.05358	0.87125	2	TRUE	9.26314e-08
Suclg1	5.78715	-2.8032	0.484384	2	TRUE	1.00225e-07
Acadvl	5.73477	-2.5232	0.439982	2	TRUE	1.36701e-07
Hs6st2	5.71011	5.0151	0.878285	2	TRUE	1.58068e-07
Kif1a	5.69755	-3.31372	0.581604	8	TRUE	1.70161e-07
Tecr	5.69328	-1.63556	0.28728	11	TRUE	1.7447e-07
Tcap	5.61337	-2.15499	0.383902	2	TRUE	2.7779e-07
Bex2	5.53896	-3.9253	0.708671	8	TRUE	4.25991e-07
Fxyd3	5.53646	3.45343	0.623762	11	TRUE	4.32105e-07
Pdgfc	5.52605	7.3673	1.3332	2	TRUE	4.58541e-07
Fam162a	5.52345	-2.61211	0.472913	2	TRUE	4.6538e-07
Ech1	5.50909	-1.20125	0.218048	15	TRUE	5.04957e-07
Nkd1	5.50046	7.97955	1.45071	2	TRUE	5.30319e-07
Ablim3	5.49519	3.89136	0.708139	2	TRUE	5.46409e-07
Rsad2	5.45303	-6.35155	1.16477	12	TRUE	6.93263e-07
Ube2c	5.45295	3.82275	0.701043	8	TRUE	6.93574e-07
Twist2	5.44906	7.04226	1.29238	2	TRUE	7.0893e-07
Tuba4a	5.44761	-1.67859	0.308133	14	TRUE	7.14729e-07
Adgrl3	5.44716	4.08585	0.750089	2	TRUE	7.16541e-07
Stfa3	5.42194	4.07204	0.75103	11	TRUE	8.25372e-07
Ctnna3	5.41764	1.31397	0.242536	15	TRUE	8.45481e-07
Cdc34	5.38692	2.39478	0.444555	8	TRUE	1.00344e-06
Ndufa6	5.3679	-1.75806	0.327514	11	TRUE	1.1152e-06
Gsto1	5.34027	-2.45783	0.460245	8	TRUE	1.29929e-06
Lgals7	5.33396	-3.84429	0.72072	15	TRUE	1.3453e-06
Vrk1	5.26628	-3.88709	0.73811	8	TRUE	1.94907e-06
Coq10a	5.24798	-2.4819	0.472926	11	TRUE	2.15286e-06
Pck1	5.23718	-3.68717	0.704037	15	TRUE	2.28267e-06
Sucla2	5.20176	-1.60555	0.308654	11	TRUE	2.76375e-06
X0610009L18Rik	5.18025	-6.98763	1.3489	2	TRUE	3.10221e-06
Acaa2	5.15583	-2.02062	0.39191	2	TRUE	3.53507e-06
Aplp1	5.13155	-2.82379	0.55028	8	TRUE	4.0231e-06
Cdh13	5.1292	-1.38767	0.270543	8	TRUE	4.07372e-06
Nupr1	5.11298	2.27829	0.445588	11	TRUE	4.43955e-06
Crabp1	5.11215	-3.89997	0.762882	8	TRUE	4.45924e-06
C1qtnf4	5.09342	-3.86113	0.758062	8	TRUE	4.92326e-06
Rcc2	5.08322	-2.12281	0.417612	14	TRUE	5.19538e-06
Twist1	5.08055	3.39122	0.667492	11	TRUE	5.2689e-06
Rps27l	5.06536	-1.17006	0.230992	14	TRUE	5.70677e-06
Hmgb2	5.06402	2.09445	0.413595	11	TRUE	5.74724e-06
Acta2	5.0552	2.16308	0.427893	2	TRUE	6.0191e-06
Krt15	5.04607	2.15603	0.427269	13	TRUE	6.31383e-06
Col19a1	5.01464	3.774	0.752596	6	TRUE	7.43867e-06
Ephb3	5.01342	6.32306	1.26123	2	TRUE	7.48604e-06
Ndufb11	4.9987	-1.81095	0.362283	2	TRUE	8.08067e-06
Epha3	4.99624	-2.96212	0.59287	8	TRUE	8.18409e-06
Ndufa5	4.96907	-2.75965	0.555366	2	TRUE	9.41871e-06
Pafah1b3	4.95154	-2.70927	0.547156	8	TRUE	1.03079e-05
Hmgn1	4.94978	1.14958	0.232249	11	TRUE	1.04015e-05
Aldoc	4.9487	-3.59001	0.725445	7	TRUE	1.04595e-05
Foxp2	4.93536	-2.50396	0.507351	8	TRUE	1.12006e-05
Amn1	4.93084	-3.31802	0.672913	8	TRUE	1.14629e-05
Tenm3	4.91754	1.28704	0.261725	14	TRUE	1.22692e-05
Ssr2	4.89639	-2.17737	0.444688	8	TRUE	1.36661e-05
Rab5a	4.88948	4.12094	0.842818	6	TRUE	1.41544e-05
Crym	4.87762	-2.78412	0.570795	7	TRUE	1.50326e-05
Mgp	4.87733	-4.29913	0.881451	4	TRUE	1.50545e-05
Uqcr11	4.87715	-2.04372	0.419039	2	TRUE	1.50683e-05
Ndufs6	4.87247	-1.41256	0.289906	11	TRUE	1.54296e-05
Mpdz	4.83706	2.88052	0.595511	2	TRUE	1.84483e-05
Mrpl51	4.82736	-3.73948	0.774643	2	TRUE	1.93693e-05
Bbln	4.82317	-4.25085	0.881339	2	TRUE	1.97808e-05
Cbr2	4.8134	2.34738	0.487676	14	TRUE	2.07736e-05
Bpifa1	4.80064	4.0704	0.847888	11	TRUE	2.21428e-05
Mcee	4.7919	-6.70838	1.39994	3	TRUE	2.31298e-05
Ppp1r27	4.77412	6.95689	1.45721	8	TRUE	2.52694e-05
Mybph	4.76833	2.7357	0.573723	13	TRUE	2.60065e-05
Hnrnpa3	4.76561	3.37565	0.708335	2	TRUE	2.63594e-05
Nbas	4.75535	5.02666	1.05705	2	TRUE	2.77342e-05
Abra	4.72659	-4.45484	0.942506	10	TRUE	3.1965e-05
Ndufv3	4.72426	-1.36264	0.288435	11	TRUE	3.23336e-05
Myoz3	4.70706	-8.24534	1.7517	2	TRUE	3.51836e-05
Traf5	4.68853	5.09512	1.08672	2	TRUE	3.85236e-05
Map3k12	4.66841	-3.81662	0.817543	8	TRUE	4.24966e-05
Sh3rf3	4.66383	-3.13959	0.673178	8	TRUE	4.34533e-05
Fmc1	4.63661	-3.29784	0.711261	2	TRUE	4.95837e-05
Ccn3	4.63359	3.12941	0.675376	11	TRUE	5.03135e-05
Uqcrh	4.63048	-1.12892	0.243802	11	TRUE	5.10754e-05
Efemp1	4.62839	-8.64749	1.86836	4	TRUE	5.15917e-05
Lgals3	4.6197	1.745	0.377729	13	TRUE	5.38017e-05
Fabp5	4.59993	-2.17602	0.473055	8	TRUE	5.91674e-05
Fxyd6	4.59308	-3.45872	0.753029	4	TRUE	6.11466e-05
Dixdc1	4.59209	-2.83081	0.616452	8	TRUE	6.14347e-05
Mrpl55	4.59041	2.46478	0.53694	9	TRUE	6.1932e-05
Ube2e2	4.566	2.83676	0.621279	2	TRUE	6.9595e-05
Limd2	4.56033	2.25071	0.49354	11	TRUE	7.15012e-05
Rras	4.5588	-2.88761	0.633414	2	TRUE	7.20244e-05
Pdcd4	4.54237	2.38149	0.524284	11	TRUE	7.78744e-05
Iffo1	4.53838	3.73766	0.823567	2	TRUE	7.93618e-05
Gpx3	4.53741	1.84582	0.4068	14	TRUE	7.97273e-05
Gng3	4.52618	-6.56875	1.45128	4	TRUE	8.40829e-05
Atp6v1g2	4.52543	-3.29521	0.728154	7	TRUE	8.43833e-05
Tmod4	4.51093	3.339	0.740201	8	TRUE	9.03597e-05
Srebf2	4.50522	4.21351	0.935249	2	TRUE	9.28248e-05
Ttc9b	4.50203	-5.29531	1.1762	8	TRUE	9.4229e-05
Nsg1	4.50012	-2.75895	0.613083	8	TRUE	9.50817e-05
Atp5mk	4.50001	-1.58395	0.351988	11	TRUE	9.51297e-05
Prxl2a	4.49849	-2.27007	0.50463	12	TRUE	9.58121e-05
Cdk4	4.49015	2.19669	0.489224	2	TRUE	9.96402e-05
Mt1	4.49004	-3.34193	0.744299	2	TRUE	9.96927e-05
Tbx1	4.48211	7.85898	1.75341	8	TRUE	0.000103471
Ampd1	4.46182	2.85581	0.640054	10	TRUE	0.000113772
Acot2	4.45403	-8.32238	1.8685	2	TRUE	0.000117981
S100a11	4.44723	1.24139	0.279138	11	TRUE	0.000121781
Sprr1a	4.44666	3.13468	0.704952	13	TRUE	0.000122102
Pth1r	4.44155	3.06989	0.691175	11	TRUE	0.000125037
S100a14	4.43758	-6.18627	1.39407	3	TRUE	0.000127367
Atp5mc1	4.4361	-1.5416	0.347512	11	TRUE	0.000128242
Ssbp4	4.43177	4.93062	1.11256	2	TRUE	0.000130849
Il1rapl1	4.41274	1.47953	0.335286	15	TRUE	0.000142896
Card19	4.4056	3.30234	0.749578	8	TRUE	0.00014769
Ecrg4	4.39982	3.80938	0.865804	11	TRUE	0.000151676
Pparg	4.38741	-3.23502	0.737343	5	TRUE	0.000160592
Cpt2	4.38708	4.79949	1.094	8	TRUE	0.000160834
Col9a2	4.37788	3.98219	0.909614	11	TRUE	0.000167773
Prkg1	4.37264	1.48805	0.340308	5	TRUE	0.000171852
Hjv	4.37092	2.40077	0.549259	8	TRUE	0.000173211
Synpo	4.37001	-4.4892	1.02727	2	TRUE	0.000173941
Dmd	4.36487	-1.17323	0.26879	8	TRUE	0.00017808
Cox6a1	4.34844	-0.741503	0.170522	11	TRUE	0.000191953
Bglap	4.3471	6.60861	1.52024	14	TRUE	0.000193131
Dsp	4.34451	4.18766	0.963897	13	TRUE	0.000195424
Asprv1	4.34298	3.53371	0.81366	11	TRUE	0.000196786
Hacd1	4.34125	2.35068	0.541476	8	TRUE	0.000198345
Emp3	4.33971	-1.81594	0.418446	15	TRUE	0.000199737
Cers5	4.32142	3.20827	0.742412	2	TRUE	0.000217044
Atp1b3	4.32078	-1.7557	0.406339	8	TRUE	0.000217671
Hpse2	4.31888	10.3841	2.40436	2	TRUE	0.000219554
Uba6	4.30052	6.95701	1.61771	2	TRUE	0.000238558
Nrp2	4.2987	2.1113	0.491148	11	TRUE	0.000240529
Cacna1h	4.29755	4.52821	1.05367	11	TRUE	0.000241776
Pea15a	4.29301	-1.87871	0.437621	8	TRUE	0.000246769
Tmem176b	4.28712	-3.98798	0.930223	4	TRUE	0.000253406
Tnnt2	4.28316	1.22196	0.285293	15	TRUE	0.000257959
Pde1a	4.28137	-5.13644	1.19972	7	TRUE	0.000260046
Stx1a	4.28102	-3.84398	0.897913	8	TRUE	0.000260456
Atp5me	4.27162	2.19848	0.51467	8	TRUE	0.000271682
Spag16	4.25701	-6.22755	1.46289	3	TRUE	0.000290057
Lrrc14b	4.25087	4.94568	1.16345	8	TRUE	0.000298114
Stmp1	4.24483	-2.88436	0.6795	2	TRUE	0.000306265
Myo1e	4.24349	-2.16254	0.509613	8	TRUE	0.0003081
Atp5if1	4.24108	1.50984	0.356004	11	TRUE	0.000311421
Wipi2	4.23179	3.30259	0.780423	11	TRUE	0.000324574
Thrsp	4.21778	-5.15317	1.22177	2	TRUE	0.000345414
Ndufb2	4.21549	-3.16041	0.749713	3	TRUE	0.000348928
Serpinb6a	4.19989	2.64619	0.630061	8	TRUE	0.000373866
Hadh	4.19655	-2.71525	0.64702	2	TRUE	0.00037942
Meaf6	4.19083	-2.75055	0.656326	8	TRUE	0.000389109
Ccdc136	4.18944	3.00826	0.718057	15	TRUE	0.0003915
Fchsd2	4.18856	3.52386	0.841306	2	TRUE	0.00039303
Arhgdib	4.18627	2.96197	0.707544	11	TRUE	0.000397009
Palld	4.1795	1.60261	0.383444	2	TRUE	0.000409003
Perp	4.17822	7.93098	1.89817	4	TRUE	0.000411318
Ctsk	4.16946	1.77498	0.425709	11	TRUE	0.00042745
Pde5a	4.1625	-2.92329	0.702292	8	TRUE	0.000440691
Dgat2	4.14979	-2.57335	0.620115	15	TRUE	0.000465883
Klhl40	4.1432	2.52333	0.609028	8	TRUE	0.000479483
Heatr3	4.1295	5.18236	1.25496	2	TRUE	0.000508967
Ahsp	4.11851	4.87557	1.18382	15	TRUE	0.000533864
Gmpr	4.10461	-2.21424	0.539453	2	TRUE	0.000566998
Cdkn1a	4.10315	1.49799	0.365084	2	TRUE	0.00057058
Hpca	4.10195	-2.89202	0.705036	8	TRUE	0.000573549
Ppp1r9a	4.10193	2.0535	0.500617	2	TRUE	0.0005736
Septin10	4.09604	5.76509	1.40748	2	TRUE	0.000588384
Sfn	4.09469	4.03839	0.986248	6	TRUE	0.000591814
Hmcn2	4.08926	2.93326	0.717308	6	TRUE	0.000605864
Vgll3	4.08854	5.71827	1.39861	2	TRUE	0.000607725
Gm13938	4.0856	4.80426	1.1759	3	TRUE	0.000615487
Mad2l2	4.08025	5.99799	1.47	2	TRUE	0.000629816
Psme1	4.08	-4.36339	1.06946	4	TRUE	0.000630487
Csnk1d	0	0	0	0	TRUE	0.000637339
