## Supplementary Table 2 for "Scalable imaging-free spatial genomics through computational reconstruction"

### Sheet: cost
Cost of reconstruction
array diameter		3 mm	6 mm	12 mm	notes		3 mm array number	40	80	160
reagents	Klenow (exo-)	7.05	28.2	112.8	website price		total price	3344.24	6688.49	13377
	KAPA HIFI	10.8018	43.207	172.828	website price
sequencing		65	260	1040	Nova S4		6 mm array number	18	36	72
computation		0.754333	3.01733	12.0693	google cloud instances		total price	6019.64	12039.3	24078.6
total per array		83.6061	334.424	1337.7
							12 mm array number	10	20	40
							total price	13377	26753.9	53507.9

### Sheet: time
Time of reconstruction
array diameter	3 mm	6 mm	12 mm		3 mm array number	40	80	160
puck production	2.5	2.5	2.5		total time (h)	45.5	65.5	105.5
diffusion and extension	1.5	1.5	1.5
PCR and library prep	1.5	1.5	1.5		6 mm array number	18	36	72
sequencing	20	20	20		total time (h)	61.5	97.5	169.5
computation	0.5	2	8
total time (h)	26	27.5	33.5		12 mm array number	10	20	40
					total time (h)	105.5	205.5	405.5
